# Comparative Genomics Shows Differences in the Electron Transport and Carbon Metabolic Pathways of *Mycobacterium africanum* relative to *Mycobacterium tuberculosis* and suggests an adaptation to low oxygen tension

**DOI:** 10.1101/792762

**Authors:** Boatema Ofori-Anyinam, Abi Janet Riley, Tijan Jobarteh, Ensa Gitteh, Binta Sarr, Tutty Isatou Faal-Jawara, Leen Rigouts, Madikay Senghore, Aderemi Kehinde, Nneka Onyejepu, Martin Antonio, Bouke C. de Jong, Florian Gehre, Conor J. Meehan

**Affiliations:** Mycobacteriology Unit, Institute of Tropical Medicine, Antwerp, Belgium; Vaccines and Immunity Theme, Medical Research Council Unit, The Gambia, Banjul, The Gambia; Center for Global Health Security and Diplomacy, Ottawa, Canada; Department of Biomedical Sciences, Antwerp University, Antwerp, Belgium; Department of Medical Microbiology & Parasitology, University College Hospital, Ibadan, Nigeria; Department of Medical Microbiology & Parasitology, College of Medicine, University of Ibadan, Ibadan, Nigeria; Center for Tuberculosis Research, Nigeria Institute of Medical Research, Lagos, Nigeria; Division of Infectious and Tropical Diseases, London School of Hygiene & Tropical Medicine, London, United Kingdom; Medical School, University of Warwick, Coventry, United Kingdom; Bernhard-Nocht Institute for Tropical Medicine, Hamburg, Germany; School of Chemistry and Biosciences, University of Bradford, Bradford, United Kingdom

**Keywords:** Tuberculosis, *Mycobacterium africanum*, *Mycobacterium tuberculosis*, genome, Electron Transport, Carbon Metabolism

## Abstract

The geographically restricted *Mycobacterium africanum* lineages (MAF) are primarily found in West Africa, where they account for a significant proportion of tuberculosis. Despite this phenomenon, little is known about the co-evolution of these ancient lineages with West Africans. MAF and *M. tuberculosis* sensu stricto lineages (MTB) differ in their clinical, in vitro and in vivo characteristics for reasons not fully understood. Therefore, we compared genomes of 289 MAF and 205 MTB clinical isolates from the 6 main human-adapted *M. tuberculosis* complex lineages, for mutations in their Electron Transport Chain and Central Carbon Metabolic pathway in order to explain these metabolic differences. Furthermore, we determined, in silico, whether each mutation could affect the function of genes encoding enzymes in these pathways.

We found more mutations with the potential to affect enzymes in these pathways in MAF lineages compared to MTB lineages. We also found that similar mutations occurred in these pathways between MAF and some MTB lineages.

Generally, our findings show further differences between MAF and MTB lineages that may have contributed to the MAF clinical and growth phenotype and indicate potential adaptation of MAF lineages to a distinct ecological niche, which we suggest includes areas characterized by low oxygen tension.
