## Supplementary file 5 for "Comparative Genomics Shows Differences in the Electron Transport and Carbon Metabolic Pathways of *Mycobacterium africanum* relative to *Mycobacterium tuberculosis* and suggests an adaptation to low oxygen tension"

### Sheet: CCM Provean Scores
Supplementary File S5: Provean Scores for mutations detected in the Central Carbon Metabolic Pathway.
Gene	Variant	Provean Score	Lineage
pgi	R546H	-4.385	clade of L4 LAM
pfkA	Q51H	-1.428	L4 Cameroon
pfkB	L221F	-3.533	L3
glpK	E209K	-1.345	L5
eno	R179S	-5.518	L6
aceE	A777T	-1.977	L6
icd2	V447M	-2.432	L6
icd2	A455V	-1.372	L5
icd2	K117N	-1.922	L6
icd2	G655S	-4.986	L3
icd2	L254V	-2.316	L3
mdh	A112T	-0.869	L6
mdh	L326I	-1.835	L6
pckA	A536G	-2.068	clade of L4 LAM
pckA	M108I	-3.997	L4 Cameroon
pckA	K422T	-2.026	L5
pykA	E220D	-2.982	L5, L6
korB	A309G	-1.524	L5
pca	A406T	-3.615	L3
pca	A926T	-2.77	L5
fba	I137V	-0.765	L6

### Sheet: ETC Provean Scores
Supplementary File S5: Provean Scores for mutations detected in the Electron Transport Chain
Gene	Variant	Provean Score	Lineage
ndh	V117I	-0.736	clade of L6
ndhA	G229V	-7.824	L3
ndhA	M325T	-3.735	L1
qcrC	K228Q	-3.968	L6
ctaB	A68T	-3.392	L5, L6
nuoD	G392A	-5.691	clade of L4 LAM
nuoF	P19L	-7.199	L3
nuoH	G5_H6insR	-7.274	clade of L4 LAM
nuoM	D309E	-1.822	clade of L6
frdA	G16D	-6.758	L5
frdB	S157L	-3.013	L4 Haarlem
pruB	R257C	-7.805	L5
sdhA	G533D	-6.938	clade of L6
narG	S435R	-0.813	L5
narH	A467V	-1.07	L4 Ghana, L4 Haarlem
atpG	Y220S	-6.573	L5
atpH	G403D	-5.433	L5, L6
atpH	S434L	-2.99	L5
atpD	V371A	-2.85	L2
ald	A123_D12del	-14.232	L5

### Sheet: CCM Mutations
Supplementary File S5: Mutations detected in the Central Carbon Metabolic Pathway.
Gene	MTB amino acid change	MTB Lineage	MAF amino acid change	MAF Lineage	Similarities
ppgk	Ile203Thr	L1, L2, L3, L4 LAM, L4 Cameroon, L4 Haarlem, L4 Ghana	Ile203Thr	L5, L6	x
pgi*	Arg546His	clade of L4 LAM
pfkA	Gln51His	L4 Cameroon
pfkB*	Leu221Phe	L3
fba			Ile137Val	L6
glpK	Val460Ala	L1	Val460Ala	L5,L6	x
			Glu209Lys
			Val192fs
eno*	Arg8Gly	L1, L2, L3	Arg8Gly	L5, L6	x
	Lys429Gln		Arg179Ser
pykA*			Glu220Asp	L5,L6
aceE			Ala777Thr	L6
			Ala528Thr
			Ser221Phe
pca*	Ala406Thr	L3	Ala926Thr	L5	x
icd2*	Gly655Ser	L3	Val447Met	L6
	Leu254Val		Lys117Asn
mdh*			Leu326Ile	L5, L6
			Ala112Thr
			Asp253Ala
korB	Val293Ala	L3	Ala309Gly	L5	x
icl2a*	Gly179Asp	L1,L2,L3,L4 Haarlem, L4 Ghana	Ala146Thr	L5, L6	x
	Thr296fs		His151Arg
			Gly179Asp
			Thr296fs
prpC	Val46Met	L1
prpD	Asp3Gly	L1,L2,L3	Asp3Gly	L5, L6	x
pckA*	Met108Ile	L4 Cameroon, clade of L4 LAM	Lys422Thr	L5	x
	Ala536Gly

### Sheet: ETC Mutations
Supplementary File S5: Mutations detected in the Electron Transport Chain
Gene	MTB amino acid change	MTB Lineage	MAF amino acid change	MAF Lineage	Similarities
ndh			Val117ile	clade of L6
			Lys341Glu
ndhA*	Asn360Ser	clade of L2	Ala341fs	L5	x
	Met325Thr	L1
	Gly229Val	L3
gpdA1			Thr190Ala	L6
gpdA2	Pro133Ala	L1, L2, L3, L4 LAM, L4 Cameroon, L4 Haarlem, L4 Ghana	Pro133Ala	L5, L6	x
pruB*			Arg257Cys	L5
qcrC*			Lys228Gln	L6
ctaB*			Ala68Thr	L5, L6
cydB			Met98Ile	L6
frdA*			Gly16Asp	L5
frdB*	Ser157Leu	L4 Haarlem
frdC	Met40Val	L1, L2, L3, L4 LAM, L4 Cameroon, L4 Haarlem, L4 Ghana	Met40Val	L5, L6	x
narG			Ser435Arg	L5
narH	Ala467Val	L4 Ghana, L4 Haarlem
nirB	Val775Leu	L2
atpG*			Tyr220Ser	L5
atpH*			Gly403Asp	L5
			Ser434Leu
atpD*	Val371Ala	L2
nuoD*	Gly392Ala	clade of L4 LAM
nuoG	Ile474Met	L1, L2, L3, L4 LAM, L4 Cameroon, L4 Haarlem, L4 Ghana	Ile474Met	L5, L6	x
	Thr604Ala		Thr604Ala
nuoH*	Gly5_His6insArg	clade of L4 LAM
nuoF*	Pro19Leu	L3
nuoM			Asp309Glu	clade of L6
nuoI	Thr180Ala	L3	Thr180Ala	L6, L5	x
sdhA	Glu269Asp	L4 LAM	Gly533Asp	clade of L6	x
Rv0249c*	Thr17fs	clade of L1
sdhC	Leu54Ile	L1
sdhD	Val54Leu	L1, L2, L3, L4 LAM, L4 Cameroon, L4 Haarlem, L4 Ghana	Val54Leu	L5, L6	x
	Thr112Ala
ald*			Gln89fs	L5, L6
			Asp198Val
			Ala123_Asp124del
